# Karyotypic evolution in a diverse primate clade and the role of chromosomal fissions as barriers to gene flow

**DOI:** 10.64898/2026.09.14.751345

**Authors:** Axel Jensen, Athena Syarifa, Julien Pichon, Micaela Strada, Fanny Combe, Bertrand Bed’hom, Loic Ponger, Michèle Gerbault-Seureau, Christophe Escudé, Katerina Guschanski

## Abstract

The classical model of chromosomal speciation is based on the observation that divergent species often differ in chromosome numbers and that heterokaryotypic hybrids show reduced fitness. Furthermore, positive correlations between the rates of karyotype evolution and speciation have been established in several groups of organisms. Yet, the mechanisms that make some lineages more prone to chromosomal fissions and fusions than others, and the causal role of such karyotype changes in speciation, are poorly understood. Here, we focus on the taxonomically and karyotypically diverse group of African monkeys, the guenons (tribe Cercopithecini), consisting of ∼35 species with diploid chromosome numbers ranging from 48 to 72. We generated *de novo* genome assemblies for eight species with different karyotypes, and incorporated publicly available genomes from additionally three guenon species. Using the rhesus macaque as an outgroup, we identified 28 independent chromosomal fissions and 4 fusions in guenons. In line with previous cytogenetic studies, repeat composition around chromosomal breakpoints suggested that most fissions were non-centromeric, requiring the evolution of a new centromere in at least one of the fission products. In contrast to the expectation under strong underdominance, we found a paraphyletic distribution of several chromosomal fissions. Some of these phylogenetically discordant events could have resulted from interspecific hybridization, whereas others are more likely caused by incomplete lineage sorting, suggesting that fissioned and non-fissioned homologs segregated in ancestral guenon lineages for millions of years. Nevertheless, we find evidence for reduced introgression on rearranged chromosomes in an ancient cross-karyotypic gene flow event between *Cercopithecus cephus* and *C. pogonias*. Although this suggests that chromosomal fissions may have constituted barriers to gene flow in the guenon evolution, the signal was inconclusive or absent in two other investigated gene flow events. This study provides important first insights into the remarkable karyotypic diversification of guenons, and its role in generating reproductive barriers.
