## Supplementary tables for "Karyotypic evolution in a diverse primate clade and the role of chromosomal fissions as barriers to gene flow"

### Sheet: Supplementary tables summary
Table S1.
Sample metadata and sequencing statistics
Table S2.
Genome assembly statistics
Table S3.
Correlation tests for genome-wide repeat content and number of chromosomes
Table S4.
Repeat proportions inferred with earlgray
Table S5.
Fission and fusion calls
Table S6.
Gene ontology enrichment results, genes lost in any guenon species
Table S7.
Generalized linear model results, fdM vs. chromosome length and synteny status

### Sheet: Table S1
Species	Cell line ID	Sex	Sample type	2n*	PacBio ID	PacBio Coverage	Mean PacBio readlength (kb)	Hi-C ID	Hi-C coverage
A. nigroviridis	TCCV-020	M	Cells	48	pt_170_004	36.69	15.5	P27852_103_S2	74.1765
A. lhoesti	TCCV-292	F	Cells	60	pt_170_002	68.92	17.6	P27852_302_S5	68.9238
A. solatus	2012-005	M	Cells	60	pt_083_002	28.23	19.1	P20658_103_S3	182.841
C. cephus	2012-007	M	Cells	66	pt_083_001	31.58	19.3	P20658_101_S208	97.7068
C. roloway	TCCV-669	F	Cells	58	pt_170_005	38.07	14.3	P27852_203_S4	88.4089
C. hamlyni	TCCV-079	F	Explants	64	pt_170_006	39.84	16	P27852_303_S6	80.6258
C. pogonias	TCCV-348	M	Cells	72	pt_170_001	29.63	16.4	P27852_201_S3	82.128
E. patas	TCCV-723	M	Cells	54	pt_170_003	40.56	15.5	P27852_101_S1	96.0287

### Sheet: Table S2
Species	Contigs		Scaffolds		Total length (Gb)		N501 (Mb)		BUSCO2 (%)
	Tot3	Chr4	Tot3	Chr4	Tot3	Chr4	Contig	Scaffold	single	dup.	frag.	miss.	Ref.
Allenopithecus nigroviridis	1705	263	1460	24	3.2	2.89	24.74	133.71	98.55	0.62	0.38	0.45	i
Erythrocebus patas	2584	176	2160	27	3.72	2.88	25.45	102.27	98.45	0.96	0.36	0.23	i
Allochrocebus lhoesti	1925	121	1819	30	3.31	2.9	44.39	98.68	98.33	0.73	0.38	0.55	i
Allochrocebus solatus	1823	504	1346	30	3.02	2.8	11.11	97.69	98.28	0.73	0.38	0.6	i
Cercopithecus hamlyni	871	93	799	32	2.83	2.79	54.26	91.79	98.27	0.88	0.37	0.49	i
Cercopithecus roloway	1074	151	951	29	3.09	2.87	34.02	100.35	98.2	0.81	0.36	0.63	i
Cercopithecus pogonias	3594	668	2375	36	3.84	2.79	6.86	73.6	98.39	0.79	0.4	0.42	i
Cercopithecus cephus	2182	454	1761	33	3.77	2.85	8.14	77.7	98.55	0.73	0.08	0.65	i
Cercopithecus mitis*	1456713	60046	1396166	36	3.08	2.1	0.028	51.2	79.4	0.44	4.39	15.75	ii
Miopithecus talapoin*	696052	44566	651022	27	2.95	2.6	0.076	99.9	95.79	0.6	1.03	2.58	ii
Chlorocebus sabaeus*	162724	157804	2004	30	2.79	2.74	0.09	101.22	98.16	0.62	0.29	0.93	iii
Macaca mulatta*	3183	247	2939	21	2.97	2.84	46.61	145.7	99.12	0.67	0.09	0.12	iv
1. Contig and scaffold N50 are reported for the full assemblies, including unplaced scaffolds. 2. BUSCO scores are reported for the chromosome level assemblies only, which were used in downstream analyses. 3. Tot = total assembly including unplaced contigs/scaffolds, 4. Chr = chromosome level assembly. Species with asterisks are from public sources. References: i: this study; ii: DNA Zoo Consorti…

### Sheet: Table S3
repfam	spearman's rho	p
Penelope	0.30037	0.342814
Rolling Circle	-0.30037	0.342814
Unclassified	0.303904	0.336884
Other	-0.204959	0.522814
DNA	0.250897	0.431532
LTR	-0.43112	0.161737
SINE	-0.346309	0.270145
LINE	-0.356911	0.254756
total	-0.360444	0.249743

### Sheet: Table S4
repeat_category	A_lhoesti	A_nigroviridis	A_solatus	C_cephus	C_roloway	C_hamlyni	C_mitis	C_pogonias	C_sabaeus	M_mulatta	E_patas	M_talaponin
DNA	0.0334342	0.0364702	0.0353701	0.0353944	0.03346	0.035553	0.0365266	0.0343988	0.0357598	0.0338412	0.0341416	0.0355517
LINE	0.186625	0.206057	0.196349	0.1905	0.190445	0.196351	0.174993	0.19192	0.183725	0.193427	0.204318	0.179031
LTR	0.0907573	0.0948986	0.090646	0.0860579	0.0874835	0.0897923	0.0894035	0.0888557	0.0914337	0.0895108	0.090608	0.0903655
Other (Simple Repeat, Microsatellite, RNA)	0.0574272	0.0563989	0.0280269	0.0482464	0.0548816	0.0241614	0.0211834	0.0347745	0.020864	0.0265449	0.0442437	0.0228446
Penelope	9.41442e-05	0.000147898	5.56199e-05	5.14156e-05	0.000118012	0.000140137	0.000137538	0.000135279	0.000154915	5.05851e-05	4.42121e-05	6.33188e-05
Rolling Circle	0.000139809	0.000146101	0.000143826	0.000141634	0.000140416	0.000143644	0.000154981	0.00014482	0.00014604	0.00015153	0.000155554	0.000152388
SINE	0.119713	0.134724	0.12472	0.121731	0.1209	0.124893	0.131222	0.125188	0.126722	0.128159	0.127053	0.127017
Unclassified	0.00878477	0.00720478	0.00935667	0.0112273	0.00867256	0.00730286	0.0077226	0.00777346	0.00784878	0.00769472	0.0081982	0.00761207

### Sheet: Table S5
fission	chrom	start	end	category	note
1	NC_041754.1	64902968	64903446	possibly centromeric	Breakpoint region enriched for LINE elements, and an SD peak occurred closeby. Possibly representing a neo-centromere that subsequently activated in species carrying the fission products (one of which is telocentric).
2	NC_041754.1	86076257	88118319	centromeric
3	NC_041754.1	135064315	135069300	non-centromeric	modest SD peaks occurred close to the breakpoint, and possible slight peaks in LINE elements
4	NC_041754.1	167663305	167683864	non-centromeric
5	NC_041754.1	191156385	191254367	non-centromeric
6	NC_041755.1	94879270	95452215	non-centromeric	Present in all guenons. The breakpoint does not overlap putatively centromeric regions in M. mulatta, but two pronounced SD peaks overlap the fission breakpoint.
7	NC_041755.1	139990168	139995301	non-centromeric
8	NC_041756.1	32766235	33138902	-	Present in all guenons and H. sapiens, suggesting an origin along the M. mulatta lineage.
9	NC_041756.1	54472224	56869407	centromeric	Breakpoint overlaps putative centromeres in majority of species without the fission, suggesting a centromeric origin.
10	NC_041756.1	76787630	76834363	non-centromeric
11	NC_041756.1	84157029	84168253	non-centromeric
12	NC_041756.1	115583860	115635959	non-centromeric
13	NC_041756.1	119879364	120268937	non-centromeric
14	NC_041757.1	NA	NA	Unknown/possibly centromeric	Fission private to A. nigroviridis, breakpoint could not be accurately inferred due to complex rearrangments in flanking regions. However, regions with high proportion of centromeric repeats likely involved in the breakpoint.
15	NC_041757.1	84324309	84422080	centromeric
16	NC_041757.1	97726278	97726297	non-centromeric
17	NC_041757.1	116106115	116114102	non-centromeric
18	NC_041758.1	NA	NA	Unknown/possibly centromeric	Fission private to Ch. sabaeus, breakpoint could not be accurately inferred due to complex rearrangments in flanking regions. However, regions with high proportion of centromeric repeats likely involved in the breakpoint.
19	NC_041758.1	69320985	70637260	non-centromeric	Although alignments were sparse in the breakpoint region, preventing a detailed inference on the repeat/SD content, there were no indication of centromeric regions in species without the fissions.
20	NC_041758.1	108282399	108283919	non-centromeric
21	NC_041758.1	113036803	113058326	non-centromeric
22	NC_041759.1	94068411	94536477	non-centromeric	SD peaks were present in some outgroup species
23	NC_041760.1	59666976	61199383	centromeric
24	NC_041760.1	86049117	86106333	non-centromeric
25	NC_041761.1	78842591	78842781	non-centromeric
26	NC_041763.1	36263266	40091209	-	Present in all guenons and H. sapiens, suggesting an origin along the M. mulatta lineage.
27	NC_041764.1	57605769	57682286	non-centromeric
28	NC_041765.1	64624894	64752201	non-centromeric
29	NC_041767.1	28976688	29295606	non-centromeric
30	NC_041769.1	20612407	22787331	centromeric

### Sheet: Table S6
Analysis Type:	PANTHER Overrepresentation Test (Released 20240807)
Annotation Version and Release Date:	GO Ontology database DOI: 10.XXXX/zenodo.XXXXXXXX Released 2025-10-05
Analyzed List:	genes_lost_in_any_species.tsv (Homo sapiens)
Reference List:	genes_gobackground.txt (Homo sapiens)
Test Type:	FISHER
Correction:	FDR
GO biological process complete	reference gene count	observed gene count	expected gene count	fold enrichment	raw p-value	FDR
detection of chemical stimulus involved in sensory perception of smell (GO:0050911)	89	37	1.53	24.16	3.49e-42	5.04e-38
sensory perception of smell (GO:0007608)	113	40	1.94	20.58	3.59e-42	2.59e-38
detection of chemical stimulus involved in sensory perception (GO:0050907)	128	37	2.2	16.8	2.73e-35	1.31e-31
sensory perception of chemical stimulus (GO:0007606)	178	41	3.06	13.39	1.28e-34	4.61e-31
detection of chemical stimulus (GO:0009593)	164	37	2.82	13.11	6.11e-31	1.77e-27
detection of stimulus involved in sensory perception (GO:0050906)	203	39	3.49	11.17	9.89e-30	2.38e-26
detection of stimulus (GO:0051606)	325	40	5.59	7.15	7.69e-23	1.59e-19
sensory perception (GO:0007600)	633	48	10.89	4.41	3e-18	5.42e-15
G protein-coupled receptor signaling pathway (GO:0007186)	869	49	14.95	3.28	1.58e-13	2.53e-10
nervous system process (GO:0050877)	1114	52	19.17	2.71	3.54e-11	5.12e-08
system process (GO:0003008)	1794	58	30.86	1.88	1.91e-06	0.00092

### Sheet: Table S7
C. cephus -> C. Pogonias (i)
	Estimate	Std. Error	t value	Pr(>|t|)
(Intercept)	0.0451424	0.00432839	10.4294	8.02e-12
synteny_status	-0.0090735	0.00347289	-2.61266	0.0135719
P2_chromosome_length	-7.81e-11	5.38e-11	-1.45112	0.156481
C. hamlyni -> C. mitis (ii)
	Estimate	Std. Error	t value	Pr(>|t|)
(Intercept)	0.0138992	0.00306214	4.53905	7.55e-05
synteny_status	5.24e-05	0.00178277	0.0294191	0.976713
P2_chromosome_length	-4.62e-11	4.84e-11	-0.95563	0.346424
arboreal -> terrestrial (iii)
	Estimate	Std. Error	t value	Pr(>|t|)
(Intercept)	0.0164949	0.00153388	10.7537	1.91e-10
synteny_status	-0.0012904	0.00129229	-0.998549	0.328404
P2_chromosome_length	-3.54e-11	1.33e-11	-2.66205	0.0139254
